# TUMOR–PRE-ADIPOCYTE CROSSTALK SUSTAINS BREAST CANCER GROWTH VIA RET SIGNALLING

**DOI:** 10.64898/2026.05.05.722993

**Authors:** Sabrina A. Vallone, Angela Lara Montero, Alba C. Arcones, Irene Ruiz-Garrido, Marcos D. Palavecino, Mercedes A. Montani, Juan I. Jiménez-Loygorri, Ivana Nikolic, Martín García Solá, Luis Leiva-Vega, Marta León, Gladys N. Hermida, Elena Rodríguez, Paula Aguirre, Daniela Maltagliatti, Diego Flaks, Noemi Jordanovski, Eliana Querol, Laura Leguina, Silvia Vornetti, Gabriela Acosta, Eva Wertheimer, Omar A. Coso, Carolina Schere-Levy, Juan P. Fededa, Manuel de la Mata, Edith C. Kordon, Guadalupe Sabio, Albana Gattelli

**Affiliations:** CONICET-Universidad de Buenos Aires, Instituto de Fisiología, Biología Molecular y Neurociencias (IFIBYNE), Buenos Aires, Argentina; Universidad de Buenos Aires (UBA), Facultad de Ciencias Exactas y Naturales (FCEN), Pabellón II, Ciudad Universitaria C1428EGA CABA, Buenos Aires, Argentina; Centro Nacional de Investigaciones Oncológicas (CNIO), Melchor F. Almagro 3 28029, Madrid, Spain; Centro Nacional de Investigaciones Cardiovasculares (CNIC), Melchor F. Almagro 3 28029, Madrid, Spain; Departamento de Biodiversidad y Biología Experimental (DBBE), Biología de Anfibios-Histología Animal, FCEN, UBA, Argentina; CONICET-Instituto de Investigaciones Biotecnológicas (IIB), Campus Miguelete IIB - Av. 25 de mayo 1650 San Martín, Buenos Aires, Argentina; Universidad Nacional de San Martín (UNSAM), Argentina; Hospital Oncológico Marie Curie, Buenos Aires, Argentina; CONICET-Centro de estudios farmacológicos y botánicos (CEFYBO), Buenos Aires, Argentina

## Abstract

Adipose tissue is the dominant stromal component of the breast, yet whether breast tumors exploit adipocyte plasticity to support cancer growth remains unclear. Here, we show that breast tumors actively disturb adipocyte differentiation, generating an immature tumor-adjacent adipose niche enriched in pre-adipocytes that directly promotes tumor progression. In human breast cancer samples, adipocytes located near tumors acquire a pre-adipocyte–like state. Functional studies demonstrate that pre-adipocytes enhance tumor cell proliferation both *in vivo* and *in vitro*. Mechanistically, we identify tumor-intrinsic RET signaling as a key regulator of this interaction. The RET receptor is a clinically relevant target expressed in breast cancer. RET drives a PDGF-B–dependent paracrine program that maintains pre-adipocytes in the tumor milieu. In turn, pre-adipocytes provide RET ligands that reinforce oncogenic signaling in tumor cells. Disruption of the RET-PDGF-B axis limits tumor progression. Together, our findings reveal an active tumor-driven mechanism by which breast tumors regulate adipocyte linage states to sustain growth and identify a novel targetable pathway controlling tumor– adipose tissue communication.
