## Supplementary material for "TUMOR–PRE-ADIPOCYTE CROSSTALK SUSTAINS BREAST CANCER GROWTH VIA RET SIGNALLING": Tables SI: Table SI-Fig.1-1.xlsx

### Sheet: Sheet1
ID	Description	setSize	enrichmentScore	NES	pvalue	p.adjust	qvalue	rank	leading_edge	core_enrichment
HALLMARK_E2F_TARGETS	HALLMARK_E2F_TARGETS	200	0.738516	1.92759	1.9918e-10	9.95901e-09	6.2899e-09	1684	tags=40%, list=8%, signal=37%	21877/12534/14793/17869/70218/20135/110033/18817/108961/11799/52276/26934/107995/20878/20877/72391/17768/17219/21973/69716/66929/212377/22042/12447/17865/16765/69724/15374/54124/20937/18972/69639/18971/15201/66570/12189/17215/53381/22390/56150/68298/12531/66197/12704/50927/22154/51797/68278/105988/17218/67134/17685/100336/17216/19385/13665/70769/18393/66131/16881/98386/66422/19355/18969/17217/676…
HALLMARK_ADIPOGENESIS	HALLMARK_ADIPOGENESIS	200	-0.561148	-1.88784	1.09449e-07	1.84824e-06	1.16731e-06	4416	tags=52%, list=21%, signal=41%	12476/13476/18984/20850/22628/67442/21351/16846/68349/20509/11430/77037/12580/11520/93747/66445/12974/66916/68465/625249/11757/103172/66588/21881/70316/74610/23945/170768/108958/13358/17713/16956/12819/13197/15929/14792/29864/72039/27376/21353/13171/22057/68750/104112/52064/22340/16651/66205/13360/246747/22245/16775/14732/66148/11770/74185/13602/12039/16922/20324/16443/12908/11861/11363/11303/232…
HALLMARK_MYC_TARGETS_V1	HALLMARK_MYC_TARGETS_V1	201	0.692739	1.8104	1.10894e-07	1.84824e-06	1.16731e-06	3175	tags=56%, list=15%, signal=48%	17869/12428/107995/17219/23918/16898/13877/18972/20174/14719/20641/52530/20810/53381/231872/56150/12464/68011/66942/68981/69719/51797/27041/28126/17218/27756/67134/67097/27966/19899/17216/14208/12261/15528/19385/12462/13681/23983/13665/27050/11837/68436/70769/18393/12468/55944/22123/12034/19359/20103/85305/55949/26446/11431/19934/15191/14694/17217/20639/110074/66094/51788/230721/19384/101943/1916…
HALLMARK_GLYCOLYSIS	HALLMARK_GLYCOLYSIS	196	0.684842	1.78468	2.35073e-07	2.93841e-06	1.85584e-06	1738	tags=27%, list=8%, signal=25%	80879/56863/56773/12534/52187/15937/23959/12505/11639/20969/14733/72297/20878/236900/50799/20682/105785/57444/16765/14718/12615/50527/17319/14719/14635/21810/14228/21991/112407/70186/50927/18452/12337/17859/17684/218271/18746/22166/74241/18648/16164/15932/20970/19139/53418/18822/110119/57875/74747/14595/17295/67005/19348
HALLMARK_G2M_CHECKPOINT	HALLMARK_G2M_CHECKPOINT	198	0.678846	1.77089	4.72467e-07	4.72467e-06	2.984e-06	2480	tags=44%, list=12%, signal=40%	12534/17869/78733/110033/18817/12235/22036/11799/18005/26934/12428/107995/20539/20878/20877/72391/27221/17219/17750/21973/52033/272551/77782/68612/72119/80914/17865/16765/12615/15374/54124/20937/13555/16319/20641/71819/67052/17215/56150/18129/12531/66197/12443/19366/23834/50927/68278/27041/105988/17218/209737/17216/27214/104394/70769/77605/19359/16551/98386/18969/21803/245474/19891/16906/51788/18…
HALLMARK_MYC_TARGETS_V2	HALLMARK_MYC_TARGETS_V2	58	0.782451	1.81463	8.28569e-05	0.000690474	0.000436089	2750	tags=64%, list=13%, signal=55%	17869/18817/13340/110109/226169/18432/235036/20810/231872/100608/69902/66942/28126/17218/67134/27966/66590/15528/27993/107094/101612/70769/75751/53414/66422/17217/66164/72515/21379/22256/107071/69071/27998/21453/227746/71974/20873
HALLMARK_EPITHELIAL_MESENCHYMAL_TRANSITION	HALLMARK_EPITHELIAL_MESENCHYMAL_TRANSITION	197	0.615433	1.60515	0.00014971	0.00106935	0.000675382	1642	tags=19%, list=8%, signal=18%	20310/20750/16323/23959/18793/14825/102857/13732/12505/18787/20969/14733/12332/21857/13601/27279/83554/107581/21810/18129/22352/17313/19288/12836/14115/12834/12111/52118/21803/13132/12153/18822/16476/30794/15902/11852/58859/17220
HALLMARK_TNFA_SIGNALING_VIA_NFKB	HALLMARK_TNFA_SIGNALING_VIA_NFKB	197	0.60425	1.57598	0.000270556	0.00169098	0.00106798	2096	tags=25%, list=10%, signal=23%	20310/21942/16176/16323/15937/17869/18793/14825/12505/15200/18787/20296/14345/56336/22113/20303/240672/21930/230734/104681/12443/16477/75234/19697/211770/15939/57783/19288/18412/21807/18035/18034/18081/21928/16476/16598/20918/15902/14595/13636/11852/17127/20698/16362/17691/18792/21664/24088/12051
HALLMARK_KRAS_SIGNALING_UP	HALLMARK_KRAS_SIGNALING_UP	197	0.589803	1.5383	0.000767391	0.00426328	0.0026926	1690	tags=20%, list=8%, signal=18%	13874/20750/21956/16176/16323/16534/18793/93695/15200/11501/13730/18612/20682/17087/56068/14127/11815/50527/12876/12267/230734/11491/13040/228576/11421/223272/211770/12982/19092/13805/14009/18049/57875/21938/12142/16913/15902/68927/73149
HALLMARK_HYPOXIA	HALLMARK_HYPOXIA	194	0.588161	1.53086	0.00115679	0.00578394	0.00365302	1871	tags=24%, list=9%, signal=22%	52187/15937/18793/18787/11639/20525/14733/20198/11535/17750/236900/105785/57444/17748/50527/17319/20439/14635/21810/15275/21991/21985/70186/18750/17988/21753/18452/14433/107817/15368/17859/17684/12111/20970/14387/15211/56174/17035/16476/57875/74747/13636/15531/12306/13808/93691/17423
HALLMARK_COAGULATION	HALLMARK_COAGULATION	135	0.621849	1.57317	0.00228272	0.00998604	0.00630697	3497	tags=30%, list=17%, signal=25%	15235/17394/18787/21857/18441/14058/12527/19141/56744/12259/12337/13039/13007/19072/12258/98710/12153/12334/12759/13036/93691/18792/22388/14962/19353/11727/67603/16971/14268/13030/22371/17390/12263/16952/18791/14701/56405/223864/11537/11843/50908
HALLMARK_MTORC1_SIGNALING	HALLMARK_MTORC1_SIGNALING	201	0.569068	1.4872	0.00239665	0.00998604	0.00630697	2925	tags=35%, list=14%, signal=30%	20135/18817/11639/12235/20525/12035/20539/20878/17768/108037/22042/64136/14718/12527/50527/19141/65972/107272/21991/112407/55963/68278/20867/74754/18636/21753/27966/17216/14433/15528/56529/228775/18412/18036/22145/11951/13032/26941/17217/12449/74747/66143/66249/19192/67204/70699/22256/68275/13361/15982/12330/69071/56418/54353/56473/26397/192193/15357/13806/23996/17113/16828/66713/20775/56312/5333…
HALLMARK_INFLAMMATORY_RESPONSE	HALLMARK_INFLAMMATORY_RESPONSE	195	0.567402	1.47757	0.00458517	0.0176353	0.0111381	2365	tags=26%, list=11%, signal=23%	13874/21942/16176/16323/20306/17869/18793/13732/15200/18787/20296/21857/11535/21930/20288/12267/19204/54123/26362/18439/18442/13733/50498/19697/69550/14726/20530/18174/18035/52118/13058/21356/21938/20354/17295/14679/16174/109552/20698/16362/21939/15251/16402/24088/257632/67775/17069/192187/23849/12273
HALLMARK_BILE_ACID_METABOLISM	HALLMARK_BILE_ACID_METABOLISM	109	-0.486578	-1.52916	0.00540748	0.0193124	0.0121973	1844	tags=22%, list=9%, signal=20%	16922/14081/11303/11835/110784/20280/217262/15926/71648/15488/18633/103737/66307/66887/20238/71382/14630/67452/17999/72129/26874/217265/16818/223920
HALLMARK_DNA_REPAIR	HALLMARK_DNA_REPAIR	150	0.565442	1.4386	0.0141796	0.0472653	0.0298518	3620	tags=45%, list=17%, signal=38%	72269/11821/66406/19361/23918/72151/18971/22247/21681/69833/20016/223921/19075/67897/66679/53421/19365/58202/16881/330192/18969/13716/107569/110074/19891/66162/16434/108143/59022/80905/56520/20021/69020/14156/13194/74414/106344/20022/268395/67710/13135/75062/230103/66420/53378/57278/66464/69920/107939/71991/66914/22171/76025/18538/20020/20908/18100/66136/74164/52696/15452/69745/56334/68969/330959…
HALLMARK_IL6_JAK_STAT3_SIGNALING	HALLMARK_IL6_JAK_STAT3_SIGNALING	85	0.617895	1.49273	0.0164494	0.0483807	0.0305562	1591	tags=27%, list=8%, signal=25%	20310/16176/20306/14825/12505/12768/27279/12527/56744/50498/57914/12984/12982/15368/12018/16164/21803/12703/16476/21938/17000/11482/20848
HALLMARK_UNFOLDED_PROTEIN_RESPONSE	HALLMARK_UNFOLDED_PROTEIN_RESPONSE	113	0.595552	1.47358	0.0161376	0.0483807	0.0305562	3409	tags=47%, list=16%, signal=39%	20296/20539/17768/56454/105785/54124/50527/23825/52530/107272/55963/67134/192170/27966/56529/102462/11911/71853/13681/13665/16549/70769/381801/67207/50783/245474/20416/74747/66583/73192/66161/227715/13629/105148/50911/234699/72599/27998/69019/20044/192193/64209/27362/13684/69162/12282/27053/109075/28146/110960/20818/104625/11910
