## Supplementary material for "TUMOR–PRE-ADIPOCYTE CROSSTALK SUSTAINS BREAST CANCER GROWTH VIA RET SIGNALLING": Tables SI: Table SI-Fig.4.xlsx

### Sheet: Upregulated
gene_name	symbol	regulation	padj	log2FoldChange
olfactory receptor 77	Olfr77	up	6.65067e-46	14.9811
nephrosis 1, nephrin	Nphs1	up	3.25598e-43	14.7062
glutamate decarboxylase-like 1	Gadl1	up	6.90237e-36	13.28
TLC domain containing 3B	Tlcd3b	up	6.88793e-32	12.7972
speckle-type BTB/POZ protein-like	Spopl	up	2.47762e-33	12.7777
atlastin GTPase 1	Atl1	up	1.35214e-27	11.6006
integrin beta 3 binding protein (beta3-endonexin)	Itgb3bp	up	4.23025e-26	11.4084
unc-51-like kinase 4	Ulk4	up	9.46524e-25	11.2036
small nucleolar RNA host gene 14	Snhg14	up	9.57799e-25	11.1987
cyclin-dependent kinase 4	Cdk4	up	5.26307e-25	11.1423
diacylglycerol lipase, beta	Daglb	up	6.26429e-26	11.1395
solute carrier family 6 (neurotransmitter transporter), member 20B	Slc6a20b	up	8.15865e-25	11.1143
GH regulated TBC protein 1	Grtp1	up	2.64922e-46	11.0646
TLC domain containing 1	Tlcd1	up	9.12909e-105	11.0358
beta-transducin repeat containing protein	Btrc	up	1.4833e-24	10.9338
RAD51 recombinase	Rad51	up	8.71999e-23	10.7747
transcription elongation factor A (SII) N-terminal and central domain containing 2	Tceanc2	up	3.70255e-23	10.7482
a disintegrin and metallopeptidase domain 2	Adam2	up	2.83663e-21	10.3739
regulation of nuclear pre-mRNA domain containing 1B	Rprd1b	up	1.72989e-19	10.1973
TATA box binding protein	Tbp	up	8.63128e-21	10.1507
protein tyrosine phosphatase, receptor type, f polypeptide (PTPRF), interacting protein (liprin), alpha 2	Ppfia2	up	1.59576e-36	10.0384
solute carrier family 51, alpha subunit	Slc51a	up	8.46775e-20	10.0058
transmembrane protein 202	Tmem202	up	2.16259e-18	9.84146
sialic acid acetylesterase	Siae	up	3.16742e-19	9.81491
matrix metallopeptidase 11	Mmp11	up	2.76401e-17	9.74338
enhancer of mRNA decapping 3	Edc3	up	2.46657e-18	9.62975
sorting nexin 32	Snx32	up	2.31758e-41	9.58228
SHC (Src homology 2 domain containing) family, member 4	Shc4	up	9.56318e-19	9.57679
vomeronasal 2, receptor 85	Vmn2r85	up	2.16259e-18	9.53995
mitochondrial transcription termination factor 4	Mterf4	up	1.61715e-17	9.53461
gamma-glutamyltransferase 7	Ggt7	up	1.24679e-16	9.45599
UBX domain protein 11	Ubxn11	up	6.42546e-17	9.44466
mitochondrial ribosomal protein L47	Mrpl47	up	1.2459e-17	9.40765
adaptor-related protein complex 3, mu 1 subunit	Ap3m1	up	1.71131e-107	9.36494
NIMA (never in mitosis gene a)-related expressed kinase 6	Nek6	up	2.69605e-50	9.30485
vomeronasal 2, receptor 110	Vmn2r110	up	1.05488e-16	9.28964
ribonuclease H2, large subunit	Rnaseh2a	up	8.02352e-17	9.28321
trans-acting transcription factor 9	Sp9	up	1.11517e-16	9.27896
StAR-related lipid transfer (START) domain containing 5	Stard5	up	5.31821e-17	9.22918
phosphatase, orphan 2	Phospho2	up	1.24679e-16	9.14638
oxidoreductase NAD-binding domain containing 1	Oxnad1	up	2.00605e-16	9.11767
protoporphyrinogen oxidase	Ppox	up	1.24629e-14	9.02175
predicted gene 609	Gm609	up	4.97053e-16	9.0046
bublin coiled coil protein	Bbln	up	4.52439e-16	8.98386
BH3 interacting domain death agonist	Bid	up	5.61479e-15	8.94464
F-box protein 46	Fbxo46	up	2.44325e-15	8.91658
WD repeat domain 5B	Wdr5b	up	1.42011e-15	8.9108
transmembrane protein 191C	Tmem191c	up	1.42468e-15	8.90895
phosphatidylinositol-4,5-bisphosphate 4-phosphatase 1	Pip4p1	up	1.04994e-28	8.88173
ring finger protein 34	Rnf34	up	4.6144e-15	8.88167
ribosomal protein S6 kinase, polypeptide 2	Rps6kb2	up	1.20805e-15	8.87129
interleukin-1 receptor-associated kinase 4	Irak4	up	5.58495e-23	8.84384
cutA divalent cation tolerance homolog	Cuta	up	4.33004e-14	8.78562
Bet1 golgi vesicular membrane trafficking protein like	Bet1l	up	1.01023e-14	8.74512
karyopherin alpha 7 (importin alpha 8)	Kpna7	up	8.4232e-15	8.69811
predicted gene 7008	Gm7008	up	2.89041e-14	8.53511
histocompatibility 2, class II, locus DMa	H2-DMa	up	1.50257e-13	8.50765
HD domain containing 3	Hddc3	up	6.71597e-49	8.45064
LysM, putative peptidoglycan-binding, domain containing 4	Lysmd4	up	5.10283e-14	8.41937
calcium binding protein 7	Cabp7	up	1.23386e-12	8.37942
signal sequence receptor, beta	Ssr2	up	1.37515e-34	8.37828
MRS2 magnesium transporter	Mrs2	up	1.36653e-13	8.36388
zinc finger, RAN-binding domain containing 1	Zranb1	up	7.53884e-14	8.27021
NAD(P)HX dehydratase	Naxd	up	7.31763e-13	8.24455
WD repeat domain 61	Wdr61	up	6.59985e-14	8.23091
transmembrane protein 184a	Tmem184a	up	1.10063e-12	8.13916
ankyrin repeat and SOCs box-containing 5	Asb5	up	6.05395e-11	8.0485
archaelysin family metallopeptidase 1	Amz1	up	6.15041e-42	8.01913
KH and NYN domain containing	Khnyn	up	4.11765e-25	7.99215
major facilitator superfamily domain containing 11	Mfsd11	up	5.13135e-26	7.88088
asteroid homolog 1	Aste1	up	2.14133e-11	7.84901
occludin/ELL domain containing 1	Ocel1	up	3.60835e-36	7.7126
apurinic/apyrimidinic endonuclease 2	Apex2	up	1.68009e-07	7.69806
endoplasmic reticulum aminopeptidase 1	Erap1	up	1.62296e-28	7.69604
elongation factor RNA polymerase II-like 3	Ell3	up	1.10383e-33	7.63634
tetratricopeptide repeat domain 9B	Ttc9b	up	7.87913e-10	7.62737
ribosomal RNA processing 9, U3 small nucleolar RNA binding protein	Rrp9	up	3.66618e-10	7.60933
calcium homeostasis modulator family member 2	Calhm2	up	3.76779e-10	7.57351
fibroblast growth factor 2	Fgf2	up	1.28483e-11	7.52736
Terf1 (TRF1)-interacting nuclear factor 2	Tinf2	up	1.24729e-26	7.52676
N(alpha)-acetyltransferase 35, NatC auxiliary subunit	Naa35	up	1.34135e-18	7.51278
spermatogenesis associated 2-like	Spata2l	up	3.08553e-10	7.43741
zinc finger, DHHC domain containing 2	Zdhhc2	up	4.18313e-11	7.41223
CD180 antigen	Cd180	up	3.96853e-07	7.35118
XPA binding protein 2	Xab2	up	4.49212e-10	7.33878
inhibitor of kappaB kinase gamma	Ikbkg	up	1.03494e-27	7.33852
VPS29 retromer complex component	Vps29	up	2.68836e-10	7.32278
a disintegrin-like and metallopeptidase (reprolysin type) with thrombospondin type 1 motif, 7	Adamts7	up	4.23042e-10	7.30287
histidyl-tRNA synthetase 2	Hars2	up	3.96853e-07	7.27279
solute carrier family 26, member 10	Slc26a10	up	3.96599e-20	7.26028
transducin (beta)-like 3	Tbl3	up	1.85626e-07	7.22903
NADPH dependent diflavin oxidoreductase 1	Ndor1	up	1.31093e-09	7.2165
cholinergic receptor, nicotinic, beta polypeptide 2 (neuronal)	Chrnb2	up	9.12421e-19	7.20324
GPN-loop GTPase 3	Gpn3	up	1.18484e-09	7.17294
RuvB-like protein 2	Ruvbl2	up	3.75801e-19	7.07595
solute carrier family 2 (facilitated glucose transporter), member 12	Slc2a12	up	5.81539e-09	7.04514
glycosylated lysosomal membrane protein	Glmp	up	1.23411e-14	6.99166
citron	Cit	up	4.3122e-08	6.98424
FMS-like tyrosine kinase 3 ligand	Flt3l	up	6.52558e-08	6.97518
acid phosphatase 4	Acp4	up	5.80151e-09	6.96189
splicing regulatory glutamine/lysine-rich protein 1interacting protein 1	Srek1ip1	up	6.18946e-09	6.95972
epithelial splicing regulatory protein 2	Esrp2	up	3.53878e-10	6.95344
RCC1 domain containing 1	Rccd1	up	2.53703e-06	6.93597
N-acetylglucosamine-1-phosphotransferase, gamma subunit	Gnptg	up	1.00958e-09	6.93085
spermatogenesis associated 25	Spata25	up	5.37311e-06	6.92941
VPS35 endosomal protein sorting factor like	Vps35l	up	1.5371e-13	6.88155
transmembrane protein 208	Tmem208	up	9.14017e-06	6.84554
armadillo-like helical domain containing 1	Armh1	up	6.5198e-07	6.84387
vimentin-type intermediate filament associated coiled-coil protein	Vmac	up	5.62871e-33	6.83085
unc-13 homolog A	Unc13a	up	3.04689e-53	6.79979
meiosis-specific nuclear structural protein 1	Mns1	up	1.00682e-07	6.7957
flagellum associated containing coiled-coil domains 1	Flacc1	up	5.20791e-45	6.77827
TruB pseudouridine (psi) synthase family member 2	Trub2	up	9.94816e-08	6.75122
2',3'-cyclic nucleotide 3' phosphodiesterase	Cnp	up	5.14659e-21	6.7002
zinc finger protein 865	Zfp865	up	8.87732e-13	6.69237
archaelysin family metallopeptidase 2	Amz2	up	6.4793e-08	6.66826
leucine-rich repeats and WD repeat domain containing 1	Lrwd1	up	1.52256e-20	6.66783
diphthamide biosynthesis 5	Dph5	up	2.11241e-07	6.65844
xeroderma pigmentosum, complementation group A	Xpa	up	1.8184e-08	6.61564
coiled-coil domain containing 152	Ccdc152	up	7.46651e-87	6.57212
shisa family member 3	Shisa3	up	4.21535e-07	6.49181
succinate dehydrogenase complex assembly factor 2	Sdhaf2	up	1.12254e-07	6.46816
potassium channel tetramerisation domain containing 18	Kctd18	up	4.68044e-06	6.46143
gasdermin E	Gsdme	up	1.57218e-07	6.43774
transmembrane protein 176A	Tmem176a	up	1.98648e-10	6.38328
bolA-like 2 (E. coli)	Bola2	up	8.95746e-07	6.36129
ER membrane protein complex subunit 8	Emc8	up	5.17632e-37	6.28027
expressed sequence AI413582	AI413582	up	3.19993e-06	6.2543
ERH mRNA splicing and mitosis factor	Erh	up	2.20071e-07	6.24449
NOP protein chaperone 1	Nopchap1	up	1.36986e-07	6.23263
eukaryotic translation initiation factor 2B, subunit 4 delta	Eif2b4	up	4.3705e-11	6.21845
inositol monophosphatase 2	Impa2	up	1.11335e-09	6.19076
ring finger protein 141	Rnf141	up	3.22456e-07	6.1841
ubiquitin interaction motif containing 1	Uimc1	up	4.97053e-16	6.15964
GUF1 homolog, GTPase	Guf1	up	5.6507e-19	6.1301
platelet derived growth factor, alpha	Pdgfa	up	1.23767e-06	6.11108
adaptor-related protein complex 5, mu 1 subunit	Ap5m1	up	2.62424e-07	6.09143
purinergic receptor P2X, ligand-gated ion channel, 3	P2rx3	up	5.1286e-06	6.07257
replication factor C (activator 1) 2	Rfc2	up	9.57098e-12	6.01409
coiled-coil domain containing 107	Ccdc107	up	2.52894e-06	6.00489
GINS complex subunit 2 (Psf2 homolog)	Gins2	up	2.9917e-51	5.99091
serine (or cysteine) peptidase inhibitor, clade C (antithrombin), member 1	Serpinc1	up	1.62605e-27	5.95965
small nuclear RNA activating complex, polypeptide 3	Snapc3	up	2.09718e-20	5.90664
huntingtin interacting protein 1 related	Hip1r	up	7.79539e-17	5.87797
ubiquitin specific peptidase 30	Usp30	up	2.04864e-08	5.83855
ubiquitin-conjugating enzyme E2S	Ube2s	up	2.81758e-20	5.82075
low density lipoprotein receptor class A domain containing 4	Ldlrad4	up	6.93562e-65	5.76509
lymphoblastomic leukemia 1	Lyl1	up	1.72531e-36	5.74622
DDB1 and CUL4 associated factor 8	Dcaf8	up	2.87709e-42	5.74615
unc-45 myosin chaperone A	Unc45a	up	6.83654e-09	5.71656
histocompatibility 2, T region locus 22	H2-T22	up	1.28856e-28	5.63139
dynein axonemal assembly factor 10	Dnaaf10	up	2.45843e-06	5.62703
HYLS1, centriolar and ciliogenesis associated	Hyls1	up	9.58414e-26	5.61749
SRA stem-loop interacting RNA binding protein	Slirp	up	1.86274e-90	5.61203
predicted gene 20604	Gm20604	up	6.2237e-06	5.60487
PRELI domain containing 1	Prelid1	up	3.31838e-50	5.56477
tumor protein D52	Tpd52	up	7.39322e-06	5.54003
eukaryotic translation initiation factor 2 alpha kinase 1	Eif2ak1	up	3.55243e-28	5.45105
small integral membrane protein 27	Smim27	up	1.25497e-75	5.38221
ribonuclease H2, subunit C	Rnaseh2c	up	3.55048e-19	5.36302
solute carrier family 25 (mitochondrial carrier oxoglutarate carrier), member 11	Slc25a11	up	9.25005e-15	5.3475
cleavage and polyadenylation specificity factor 3	Cpsf3	up	7.03138e-10	5.32945
BTG anti-proliferation factor 3	Btg3	up	6.32164e-06	5.32428
ATPase, H+ transporting, lysosomal V1 subunit G2	Atp6v1g2	up	1.15911e-06	5.24014
chromatin accessibility complex 1	Chrac1	up	2.06794e-14	5.23836
protein tyrosine phosphatase, mitochondrial 1	Ptpmt1	up	3.65265e-42	5.21411
charged multivesicular body protein 4C	Chmp4c	up	1.2024e-06	5.20222
prostaglandin E receptor 4 (subtype EP4)	Ptger4	up	2.3898e-09	5.14576
ankyrin repeat domain 52	Ankrd52	up	2.10023e-16	5.1431
pogo transposable element with KRAB domain	Pogk	up	1.73298e-28	5.11276
colony stimulating factor 1 receptor	Csf1r	up	3.84204e-11	5.10326
nitrilase 1	Nit1	up	1.62464e-102	5.09048
makorin, ring finger protein, 2	Mkrn2	up	4.35157e-146	5.08798
cyclic nucleotide binding domain containing 2	Cnbd2	up	1.48972e-44	5.08361
cartilage acidic protein 1	Crtac1	up	1.24616e-06	5.06447
tubby-like protein 2	Tulp2	up	9.45916e-48	5.04656
spermatogenesis associated, serine-rich 1	Spats1	up	4.42211e-24	5.03905
cysteine sulfinic acid decarboxylase	Csad	up	1.10929e-16	5.01948
cytochrome c oxidase subunit 6C	Cox6c	up	4.76252e-08	4.99513
gap junction protein, alpha 5	Gja5	up	5.46445e-06	4.98912
replication factor C (activator 1) 5	Rfc5	up	9.3428e-48	4.94808
nudix (nucleoside diphosphate linked moiety X)-type motif 5	Nudt5	up	6.9322e-41	4.9395
ST3 beta-galactoside alpha-2,3-sialyltransferase 6	St3gal6	up	1.84122e-27	4.89623
tRNA-yW synthesizing protein 5	Tyw5	up	6.79128e-21	4.85841
TATA-box binding protein associated factor 10	Taf10	up	3.61553e-155	4.8572
mediator complex subunit 15	Med15	up	2.04758e-14	4.80268
propionyl-Coenzyme A carboxylase, alpha polypeptide	Pcca	up	4.79804e-10	4.80053
AT rich interactive domain 4B (RBP1-like)	Arid4b	up	8.33385e-08	4.79824
peroxiredoxin 5	Prdx5	up	1.25563e-13	4.79172
phosphoseryl-tRNA kinase	Pstk	up	8.24553e-06	4.77186
acetyl-Coenzyme A acyltransferase 1A	Acaa1a	up	7.86779e-10	4.77046
ceroid lipofuscinosis, neuronal 3, juvenile (Batten, Spielmeyer-Vogt disease)	Cln3	up	1.49041e-06	4.74359
leukocyte receptor cluster (LRC) member 9	Leng9	up	5.69645e-25	4.73712
abhydrolase domain containing 15	Abhd15	up	1.31747e-11	4.71479
pseudouridylate synthase-like 1	Pusl1	up	8.14217e-30	4.64836
solute carrier family 25, member 35	Slc25a35	up	1.84856e-18	4.63419
rhomboid domain containing 2	Rhbdd2	up	5.82602e-11	4.59628
zinc fingers and homeoboxes 3	Zhx3	up	8.15865e-25	4.57868
ADP-ribosylation factor 4	Arf4	up	3.59795e-07	4.52408
hyaluronan synthase 3	Has3	up	9.25936e-38	4.51142
cDNA sequence BC049715	BC049715	up	1.48442e-07	4.48282
reactive oxygen species modulator 1	Romo1	up	1.12036e-06	4.46015
ankyrin repeat domain 61	Ankrd61	up	1.09678e-23	4.44654
serine/threonine/tyrosine interaction protein	Styx	up	4.89928e-92	4.31744
zinc finger protein 862, pseudogene	Zfp862-ps	up	4.9968e-71	4.30953
transmembrane p24 trafficking protein 5	Tmed5	up	3.238e-13	4.28959
SAGA complex associated factor 29	Sgf29	up	2.85706e-37	4.27862
PDZ domain containing 9	Pdzd9	up	2.72624e-38	4.16243
syndecan binding protein	Sdcbp	up	3.6179e-06	4.06502
microRNA 692-2	Mir692-2	up	8.89767e-06	4.0596
adaptor-related protein complex AP-4, mu 1	Ap4m1	up	1.17812e-39	4.02792
Hoxa cluster antisense RNA 3	Hoxaas3	up	6.03855e-19	4.02116
WD repeat domain 38	Wdr38	up	9.53072e-38	4.00572
SAP30 binding protein	Sap30bp	up	2.7906e-06	3.97534
ataxin 2	Atxn2	up	1.47006e-19	3.96572
predicted gene 5577	Gm5577	up	2.31271e-48	3.96385
contactin associated protein-like 1	Cntnap1	up	3.18261e-08	3.89451
WW, C2 and coiled-coil domain containing 2	Wwc2	up	1.42829e-08	3.87639
KxDL motif containing 1	Kxd1	up	5.67762e-16	3.80682
EGF-like domain 7	Egfl7	up	8.19443e-13	3.79994
leucine rich adaptor protein 1	Lurap1	up	1.2848e-10	3.78469
RAN GTPase activating protein 1	Rangap1	up	1.05068e-09	3.77553
family with sequence similarity 169, member A	Fam169a	up	2.60077e-41	3.76157
malonyl CoA:ACP acyltransferase (mitochondrial)	Mcat	up	9.18102e-06	3.74647
proteasome (prosome, macropain) 26S subunit, ATPase 3	Psmc3	up	2.94959e-11	3.73869
actin related protein 2/3 complex, subunit 1B	Arpc1b	up	1.15954e-29	3.71541
tubby like protein 4	Tulp4	up	2.27961e-13	3.71343
mitchondrial ribosomal protein S7	Mrps7	up	9.87459e-22	3.6912
adaptor-related protein complex AP-4, sigma 1	Ap4s1	up	2.62615e-08	3.67747
MYB binding protein (P160) 1a	Mybbp1a	up	1.47609e-11	3.66804
golgi reassembly stacking protein 2	Gorasp2	up	3.04224e-14	3.66737
katanin p80 (WD40-containing) subunit B 1	Katnb1	up	4.05869e-29	3.58426
target of myb1-like 1 (chicken)	Tom1l1	up	5.15987e-27	3.56289
eukaryotic translation initiation factor 3, subunit J1	Eif3j1	up	9.75625e-15	3.55119
MIT, microtubule interacting and transport, domain containing 1	Mitd1	up	2.72043e-07	3.51629
transmembrane protein 94	Tmem94	up	4.00079e-12	3.50856
topoisomerase (DNA) II beta	Top2b	up	2.66933e-09	3.50764
SWI/SNF related, matrix associated, actin dependent regulator of chromatin, subfamily d, member 3	Smarcd3	up	2.61814e-36	3.49732
transformation related protein 53 inducible protein 13	Trp53i13	up	7.87554e-23	3.47984
nuclear export mediator factor	Nemf	up	3.90856e-23	3.40062
RAD54 like (S. cerevisiae)	Rad54l	up	1.71194e-55	3.3499
Rac family small GTPase 1	Rac1	up	3.71435e-19	3.29833
leucine rich repeat containing 8A VRAC subunit A	Lrrc8a	up	1.02157e-06	3.27993
nuclear cap binding protein subunit 2	Ncbp2	up	7.16072e-06	3.26614
ornithine decarboxylase antizyme 3	Oaz3	up	8.67221e-16	3.25403
isoleucine-tRNA synthetase 2, mitochondrial	Iars2	up	5.63568e-25	3.24732
coiled-coil domain containing 66	Ccdc66	up	1.26254e-18	3.24592
interleukin 18 binding protein	Il18bp	up	4.60179e-10	3.20879
signal transducer and activator of transcription 3	Stat3	up	2.56172e-06	3.20401
serine (or cysteine) peptidase inhibitor, clade B, member 6a	Serpinb6a	up	7.03159e-17	3.1895
mesencephalic astrocyte-derived neurotrophic factor	Manf	up	1.06692e-09	3.1725
transmembrane O-methyltransferase	Tomt	up	6.13074e-50	3.16952
5-oxoprolinase (ATP-hydrolysing)	Oplah	up	2.38288e-11	3.13803
golgi membrane protein 1	Golm1	up	6.82996e-08	3.09561
downstream neighbor of SON	Donson	up	7.35104e-24	3.09314
WD repeat domain containing 83	Wdr83	up	2.85492e-41	3.0881
BAF nuclear assembly factor 1	Banf1	up	3.15224e-11	3.00413
tRNA splicing endonuclease subunit 34	Tsen34	up	5.44764e-06	2.96591
component of oligomeric golgi complex 5	Cog5	up	8.76198e-32	2.94961
RIC8 guanine nucleotide exchange factor A	Ric8a	up	2.38108e-15	2.85194
round spermatid basic protein 1-like	Rsbn1l	up	2.30594e-33	2.79785
sulfatase 2	Sulf2	up	1.48361e-09	2.78146
protein phosphatase 2, regulatory subunit B'', gamma	Ppp2r3c	up	2.14026e-40	2.73947
heat shock factor 1	Hsf1	up	2.31079e-06	2.70031
Rho guanine nucleotide exchange factor (GEF) 4	Arhgef4	up	7.91314e-09	2.66723
phosphatidylinositol glycan anchor biosynthesis, class B	Pigb	up	1.05178e-62	2.64108
phospholipase C, delta 4	Plcd4	up	1.23194e-17	2.63925
ribosomal protein S28	Rps28	up	5.94098e-10	2.61405
nuclear receptor subfamily 1, group I, member 3	Nr1i3	up	1.80226e-34	2.47666
Mtr4 exosome RNA helicase	Mtrex	up	5.70833e-19	2.4706
minichromosome maintenance complex component 7	Mcm7	up	1.00985e-07	2.45609
calpastatin	Cast	up	1.10063e-12	2.42971
CD72 antigen	Cd72	up	2.41445e-46	2.40658
guanosine diphosphate (GDP) dissociation inhibitor 2	Gdi2	up	7.96777e-10	2.37067
phosphorylated CTD interacting factor 1	Pcif1	up	1.60671e-13	2.27506
component of oligomeric golgi complex 1	Cog1	up	1.05808e-18	2.25167
extended synaptotagmin-like protein 1	Esyt1	up	3.30875e-06	2.2509
regulator of MON1-CCZ1	Rmc1	up	1.12135e-22	2.24601
atypical chemokine receptor 4	Ackr4	up	4.95314e-15	2.19357
zinc finger protein 846	Zfp846	up	6.95288e-06	2.18751
ring finger and FYVE like domain containing protein	Rffl	up	1.00958e-09	2.17402
FXYD domain-containing ion transport regulator 3	Fxyd3	up	7.48423e-07	2.0189
GTP-binding protein 8 (putative)	Gtpbp8	up	7.30301e-17	2.01344
presenilin enhancer gamma secretase subunit	Psenen	up	4.3429e-07	2.01042
FIP1 like 1 (S. cerevisiae)	Fip1l1	up	4.85408e-10	1.99256
elongator acetyltransferase complex subunit 5	Elp5	up	4.22339e-12	1.95947
proteasome (prosome, macropain) 26S subunit, ATPase 3, interacting protein	Psmc3ip	up	1.78153e-07	1.91342
N-terminal Asn amidase	Ntan1	up	3.24832e-26	1.89861
sorting nexin family member 21	Snx21	up	1.30006e-06	1.86964
sequestosome 1	Sqstm1	up	7.16072e-06	1.806
fuzzy planar cell polarity protein	Fuz	up	1.6924e-20	1.77883
CCAAT/enhancer binding protein (C/EBP), delta	Cebpd	up	1.93811e-07	1.74659
F-box and leucine-rich repeat protein 2	Fbxl2	up	2.82772e-11	1.72849
microRNA 1901	Mir1901	up	1.11496e-06	1.67916
cDNA sequence BC024978	BC024978	up	4.16452e-17	1.66649
ubiquitin specific peptidase 14	Usp14	up	1.18484e-09	1.66532
schlafen 5, opposite strand	Slfn5os	up	1.25472e-08	1.62021
PQ loop repeat containing	Pqlc3	up	9.03549e-07	1.60247
nuclear receptor subfamily 2, group C, member 2	Nr2c2	up	1.68518e-09	1.57834
gametogenetin binding protein 1	Ggnbp1	up	2.06386e-12	1.53075
3-hydroxyacyl-CoA dehydratase 4	Hacd4	up	1.57468e-07	1.4947
chondroadherin-like	Chadl	up	1.34313e-06	1.47887
mitochondrial ribosomal protein L48	Mrpl48	up	2.49018e-07	1.47857
endoplasmic reticulum protein 29	Erp29	up	2.61121e-26	1.4687
adaptor protein complex AP-1, gamma 2 subunit	Ap1g2	up	8.75431e-08	1.40162
enoyl Coenzyme A hydratase domain containing 1	Echdc1	up	1.48632e-13	1.38362
ribosomal protein S25	Rps25	up	2.19516e-09	1.37666
transmembrane protein 175	Tmem175	up	3.40398e-07	1.31741
TELO2 interacting protein 2	Tti2	up	2.99745e-08	1.28387
Ngg1 interacting factor 3-like 1 (S. pombe)	Nif3l1	up	8.20622e-09	1.17563
SCY1-like 1 (S. cerevisiae)	Scyl1	up	5.1457e-10	1.14796
BUD23, rRNA methyltransferase and ribosome maturation factor	Bud23	up	5.93335e-08	1.14396
G elongation factor, mitochondrial 2	Gfm2	up	6.70344e-08	1.09586
GDP-mannose pyrophosphorylase B	Gmppb	up	1.18009e-06	1.02195
misato 1, mitochondrial distribution and morphology regulator	Msto1	up	7.20667e-09	1.01608

### Sheet: Downregulated
gene_name	symbol	regulation	padj	log2FoldChange
proton activated chloride channel 1	Pacc1	down	9.19767e-38	-13.6355
RPA interacting protein	Rpain	down	5.07692e-15	-8.61233
predicted gene 2026	Gm2026	down	2.57877e-12	-8.45984
predicted gene 14308	Gm14308	down	2.77679e-12	-8.45983
interferon induced transmembrane protein 2 pseudogene	Gm2518	down	4.17202e-14	-8.31772
ovo like zinc finger 3	Ovol3	down	1.85775e-13	-8.17203
kelch-like 32	Klhl32	down	1.31826e-36	-6.95287
component of Sp100-rs	Csprs	down	2.97526e-09	-6.85901
apolipoprotein A-II	Apoa2	down	2.39579e-12	-6.57276
interleukin 11 receptor, alpha chain 2	Il11ra2	down	1.28401e-17	-6.2402
tripartite motif-containing 34A	Trim34a	down	1.70343e-16	-5.98413
small nucleolar RNA host gene 17	Snhg17	down	5.27136e-06	-5.87507
cyclin K	Ccnk	down	7.76917e-13	-5.6958
paired box 6	Pax6	down	4.32119e-18	-5.68111
VPS26 retromer complex component B	Vps26b	down	6.38563e-36	-5.67873
peptidyl-tRNA hydrolase 1 homolog	Ptrh1	down	5.11753e-06	-5.4993
mediator complex subunit 9	Med9	down	3.57349e-08	-5.31629
phosphoglucomutase 5	Pgm5	down	1.86019e-07	-4.97914
zinc finger protein 385C	Zfp385c	down	2.51647e-106	-4.52126
vesicle amine transport 1	Vat1	down	5.92985e-100	-4.5197
aryl-hydrocarbon receptor-interacting protein	Aip	down	3.87503e-18	-4.16359
BBSome interacting protein 1	Bbip1	down	1.32374e-24	-4.06185
tyrosine kinase, non-receptor, 1	Tnk1	down	3.55419e-70	-3.827
lysophosphatidylcholine acyltransferase 3	Lpcat3	down	6.10649e-42	-3.48224
B cell receptor associated protein 31	Bcap31	down	7.01684e-24	-3.4282
inversin	Invs	down	1.53129e-58	-3.32512
cytochrome c oxidase assembly protein 11, copper chaperone	Cox11	down	7.30273e-12	-3.27098
RUN and FYVE domain-containing 2	Rufy2	down	5.55266e-61	-2.80542
phosphoglucomutase 3	Pgm3	down	3.87499e-22	-2.63515
origin recognition complex, subunit 3	Orc3	down	1.90057e-41	-2.53531
protease, serine 53	Prss53	down	1.01963e-15	-2.34494
Janus kinase 1	Jak1	down	3.64139e-09	-2.31791
tRNA phosphotransferase 1	Trpt1	down	4.21535e-07	-2.14045
dynein light chain Tctex-type 1A	Dynlt1a	down	3.96105e-22	-2.00025
ORM1-like 2 (S. cerevisiae)	Ormdl2	down	1.61755e-27	-1.76931
cereblon	Crbn	down	8.70403e-36	-1.7485
5-azacytidine induced gene 2	Azi2	down	3.11182e-11	-1.69469
myotubularin related protein 7	Mtmr7	down	2.68873e-06	-1.61851
death effector domain-containing	Dedd	down	3.01376e-20	-1.48773
jun D proto-oncogene	Jund	down	1.7899e-06	-1.37126
divergent protein kinase domain 1A	Dipk1a	down	9.98621e-08	-1.30916
CCAAT/enhancer binding protein (C/EBP), zeta, opposite strand	Cebpzos	down	2.2859e-10	-1.1303
