## Supplementary material for "TUMOR–PRE-ADIPOCYTE CROSSTALK SUSTAINS BREAST CANCER GROWTH VIA RET SIGNALLING": Tables SI: Table SI-Fig.S3-1.xlsx

### Sheet: Sheet1
ID	Description	setSize	enrichmentScore	NES	pvalue	p.adjust	qvalue	rank	leading_edge	core_enrichment
HALLMARK_MYC_TARGETS_V1	HALLMARK_MYC_TARGETS_V1	201	-0.833465	-1.65806	0.000105698	0.00528488	0.00400538	1768	tags=50%, list=9%, signal=46%	70247/230484/20382/18674/78655/73192/15528/66942/19826/20639/103573/15510/12729/12417/19988/19359/22327/19385/20462/56403/230908/12461/17869/51797/13681/67089/23918/67332/55949/27756/18813/20588/110074/218236/68011/27041/108062/108121/56200/16898/12330/67781/66235/12464/17463/28126/30877/101943/26965/21454/27979/18148/26754/26446/53605/56351/67115/15381/66870/107508/11837/12462/68436/110052/28185…
HALLMARK_BILE_ACID_METABOLISM	HALLMARK_BILE_ACID_METABOLISM	109	0.750225	1.81914	0.00109673	0.0274183	0.0207802	1565	tags=17%, list=8%, signal=15%	13123/56690/19659/67442/20181/69129/27410/103737/54683/217265/13850/11835/12359/15488/18633/212503/114664/29815
HALLMARK_MYC_TARGETS_V2	HALLMARK_MYC_TARGETS_V2	58	-0.853386	-1.60885	0.00687622	0.055554	0.0421041	1889	tags=57%, list=9%, signal=52%	20509/70683/101612/107071/27998/15528/66942/100608/15510/12417/69071/15277/17869/226169/235036/68493/18813/107094/21379/28126/30877/66164/18148/76130/21453/18432/69902/72515/67973/27966/67134/70769/110109
HALLMARK_GLYCOLYSIS	HALLMARK_GLYCOLYSIS	196	-0.787013	-1.56064	0.00414637	0.055554	0.0421041	762	tags=12%, list=4%, signal=11%	16563/30046/56421/17684/14635/50799/17859/16828/14719/50527/18746/21991/14228/112407/14718/17319/17295/14733/12505/20682/15937/23959/56863
HALLMARK_TNFA_SIGNALING_VIA_NFKB	HALLMARK_TNFA_SIGNALING_VIA_NFKB	197	-0.786293	-1.55867	0.0065088	0.055554	0.0421041	1369	tags=19%, list=7%, signal=18%	17872/12226/13636/14345/17869/21353/15939/231130/26397/18793/56376/67035/13197/11910/57783/15200/67972/18787/75234/56706/211770/16598/18034/19697/11797/230734/11852/18035/18412/229055/12443/16476/23849/319520/12505/15937/16323/240672
HALLMARK_E2F_TARGETS	HALLMARK_E2F_TARGETS	200	-0.770598	-1.53238	0.00584919	0.055554	0.0421041	2328	tags=38%, list=11%, signal=34%	20873/15201/56452/11799/26934/17220/50927/20492/101739/67241/20425/68219/14852/24061/67967/12576/13018/230484/20382/30939/13006/68275/19357/21917/69639/12447/103573/68479/18971/27354/18969/13626/19385/20462/20638/56403/17869/51797/54124/19090/13433/18949/67684/66622/70699/18813/110074/19687/100336/100710/67054/78833/68278/22390/21379/17685/98386/70099/53605/71777/15374/66403/14056/22059/233726/11…
HALLMARK_KRAS_SIGNALING_DN	HALLMARK_KRAS_SIGNALING_DN	171	-0.774374	-1.52907	0.00777756	0.055554	0.0421041	62	tags=2%, list=0%, signal=2%	20482/13528/18125/14573
HALLMARK_MTORC1_SIGNALING	HALLMARK_MTORC1_SIGNALING	201	-0.74764	-1.48732	0.0105248	0.0586756	0.0444699	1735	tags=30%, list=8%, signal=28%	228775/19167/68275/15528/13361/56207/15510/14751/11639/56637/20539/69071/66143/17872/27275/15277/74754/27053/67089/26397/14828/11674/28146/76614/19192/16993/70699/66997/12527/66713/68278/17252/12330/27407/107272/15357/26754/56473/20867/107508/12301/73834/15526/12466/67204/16828/15982/18412/229363/14884/50527/21991/108037/27966/112407/14718/22042/21753/67486/20525/17768
HALLMARK_HYPOXIA	HALLMARK_HYPOXIA	194	-0.738914	-1.46881	0.0105616	0.0586756	0.0444699	1548	tags=23%, list=7%, signal=21%	14751/21810/11639/14387/14281/17872/15277/12226/13636/14936/110611/17988/52231/12306/17748/18793/14828/11674/21985/11910/18787/30046/56421/19285/20439/17684/14635/12177/17859/15531/107817/93691/16828/18750/20198/50527/21991/16476/17319/21753/23849/14733/20525/15937
HALLMARK_KRAS_SIGNALING_UP	HALLMARK_KRAS_SIGNALING_UP	197	-0.761986	-1.51049	0.0134331	0.0671653	0.0509043	357	tags=5%, list=2%, signal=5%	240832/230734/50527/12876/20682/11732/16534/93695/16323/21956
